# Body-plan reorganization in a sponge correlates with microbiome change

**DOI:** 10.1101/2022.07.22.501172

**Authors:** Sergio Vargas, Laura Leiva, Michael Eitel, Franziska Curdt, Sven Rohde, Christopher Arnold, Michael Nickel, Peter Schupp, William D. Orsi, Maja Adamska, Gert Wörheide

## Abstract

Mounting evidence suggests that animals and their associated bacteria interact via intricate molecular mechanisms, and it is hypothesized that disturbances to the microbiome can influence animal development. Sponges diverged from other animals more than 750 MYA and represent one of the earliest branching animal phyla that exhibit symbiotic relationships with diverse bacteria. Over 41 microbial phyla have been found in association with sponges, forming a holobiont that is integral to aquatic ecosystems worldwide. Sponge-associated microbes contain an enriched set of proteins bearing eukaryotic-like domains, and their metabolism supports the host with nutrients. This indicates strong physiological interconnections in the holobiont, which are thought to be modulated by sponge immunity and pattern-recognition proteins. Despite the hypothesized tight physiological integration and ancient origin of the sponge holobiont, the effect of changes in the symbiotic community on the sponge metabolism and morphogenesis remains poorly understood. Here, we show that the loss of a key microbial sponge symbiont correlates with a stark body plan reorganization of the sponge host. This reorganization is coupled with broad transcriptomic changes and includes the modulation of signaling pathways known to be involved in morphogenesis and innate immune response in sponges and other animals. This study provides a combined genetic, physiological, and morphological assessment of the effect of changes in the microbiome on sponge post-embryonic development and homeostasis. The drastic microbiome reorganization and the correlated response observed in the sponge host provide evidence for a coupling between sponge transcriptomic state and the state of its microbiome. Our results suggest that sponges use molecular mechanisms to respond to changes in their microbiome and that the ability to sense and respond to microbiome perturbations has deep evolutionary origins among animals.
