## Supplementary material for "Body-plan reorganization in a sponge correlates with microbiome change": Vargasetal_Supplementary_Table_03

### Sheet: BP_mediumpurple_goTerm_SematicS
GO.ID	GO.colors	GO.Terms.GOID	GO.Terms.TERM	Term	Annotated	Significant	Expected	classicFisher	GO.IC
GO:0009593	black	GO:0009593	detection of chemical stimulus	detection of chemical stimulus	50	3	22	141	7.93701748951545
GO:0010033	black	GO:0010033	response to organic substance	response to organic substance	2246	19	994	395	3.73783886597777
GO:0032495	black	GO:0032495	response to muramyl dipeptide	response to muramyl dipeptide	38	3	17	63	Inf
GO:0033993	black	GO:0033993	response to lipid	response to lipid	624	8	276	641	5.2979601599002
GO:0035455	black	GO:0035455	response to interferon-alpha	response to interferon-alpha	22	2	1	422	8.39654981889389
GO:0035457	black	GO:0035457	cellular response to interferon-alpha	cellular response to interferon-alpha	15	2	7	196	8.57887137568785
GO:0043330	black	GO:0043330	response to exogenous dsRNA	response to exogenous dsRNA	28	3	12	25	Inf
GO:0043331	black	GO:0043331	response to dsRNA	response to dsRNA	38	3	17	63	10.8814564686819
GO:0071222	black	GO:0071222	cellular response to lipopolysaccharide	cellular response to lipopolysaccharide	108	4	48	135	8.17340626757968
GO:0071225	black	GO:0071225	cellular response to muramyl dipeptide	cellular response to muramyl dipeptide	32	3	14	38	Inf
GO:0071310	black	GO:0071310	cellular response to organic substance	cellular response to organic substance	1525	14	675	694	4.38166942802604
GO:0071345	black	GO:0071345	cellular response to cytokine stimulus	cellular response to cytokine stimulus	340	6	15	4	5.99865454609552
GO:1901652	black	GO:1901652	response to peptide	response to peptide	293	5	13	974	6.94963083595757
GO:1901700	black	GO:1901700	response to oxygen-containing compound	response to oxygen-containing compound	1332	13	589	566	4.60481297934025
GO:0000165	blue	GO:0000165	MAPK cascade	MAPK cascade	602	8	266	519	5.59318943798736
GO:0002753	blue	GO:0002753	cytoplasmic pattern recognition receptor signaling pathway	cytoplasmic pattern recognition receptor...	61	3	27	25	9.08969699945384
GO:0007249	blue	GO:0007249	I-kappaB kinase/NF-kappaB signaling	I-kappaB kinase/NF-kappaB signaling	358	6	158	514	5.4433771597587
GO:0007254	blue	GO:0007254	JNK cascade	JNK cascade	224	5	99	319	6.23706556954052
GO:0008592	blue	GO:0008592	regulation of Toll signaling pathway	regulation of Toll signaling pathway	24	2	11	502	Inf
GO:0009966	blue	GO:0009966	regulation of signal transduction	regulation of signal transduction	2009	18	889	276	3.96871364818872
GO:0031098	blue	GO:0031098	stress-activated protein kinase signaling cascade	stress-activated protein kinase signalin...	298	6	132	209	6.12786627757553
GO:0032872	blue	GO:0032872	regulation of stress-activated MAPK cascade	regulation of stress-activated MAPK casc...	207	6	92	32	6.42710917242839
GO:0034121	blue	GO:0034121	regulation of toll-like receptor signaling pathway	regulation of toll-like receptor signali...	35	3	15	49	9.495162107562
GO:0034122	blue	GO:0034122	negative regulation of toll-like receptor signaling pathway	negative regulation of toll-like recepto...	25	3	11	18	Inf
GO:0034134	blue	GO:0034134	toll-like receptor 2 signaling pathway	toll-like receptor 2 signaling pathway	51	3	23	15	9.27201855624779
GO:0035872	blue	GO:0035872	nucleotide-binding domain, leucine rich repeat containing receptor signaling pathway	nucleotide-binding domain, leucine rich ...	57	3	25	206	Inf
GO:0038061	blue	GO:0038061	NIK/NF-kappaB signaling	NIK/NF-kappaB signaling	143	5	63	44	7.48025908701974
GO:0043122	blue	GO:0043122	regulation of I-kappaB kinase/NF-kappaB signaling	regulation of I-kappaB kinase/NF-kappaB ...	331	6	146	351	6.05314273137959
GO:0043124	blue	GO:0043124	negative regulation of I-kappaB kinase/NF-kappaB signaling	negative regulation of I-kappaB kinase/N...	150	5	66	54	6.24672748045226
GO:0043408	blue	GO:0043408	regulation of MAPK cascade	regulation of MAPK cascade	450	8	199	86	5.90472272626132
GO:0043410	blue	GO:0043410	positive regulation of MAPK cascade	positive regulation of MAPK cascade	295	6	131	199	6.22749611852437
GO:0045751	blue	GO:0045751	negative regulation of Toll signaling pathway	negative regulation of Toll signaling pa...	24	2	11	502	Inf
GO:0046328	blue	GO:0046328	regulation of JNK cascade	regulation of JNK cascade	181	5	8	126	6.48700731400946
GO:0046330	blue	GO:0046330	positive regulation of JNK cascade	positive regulation of JNK cascade	117	5	52	17	6.69180172665547
GO:0046578	blue	GO:0046578	regulation of Ras protein signal transduction	regulation of Ras protein signal transdu...	181	4	8	855	7.74596225275274
GO:0051403	blue	GO:0051403	stress-activated MAPK cascade	stress-activated MAPK cascade	264	6	117	113	6.13652434031864
GO:0062207	blue	GO:0062207	regulation of pattern recognition receptor signaling pathway	regulation of pattern recognition recept...	52	3	23	158	8.57887137568785
GO:0070302	blue	GO:0070302	regulation of stress-activated protein kinase signaling cascade	regulation of stress-activated protein k...	209	6	92	33	6.42710917242839
GO:0070371	blue	GO:0070371	ERK1 and ERK2 cascade	ERK1 and ERK2 cascade	159	5	7	71	7.58561960267757
GO:0070372	blue	GO:0070372	regulation of ERK1 and ERK2 cascade	regulation of ERK1 and ERK2 cascade	155	5	69	63	7.70340263833395
GO:0070374	blue	GO:0070374	positive regulation of ERK1 and ERK2 cascade	positive regulation of ERK1 and ERK2 cas...	86	3	38	658	8.57887137568785
GO:0070423	blue	GO:0070423	nucleotide-binding oligomerization domain containing signaling pathway	nucleotide-binding oligomerization domai...	39	3	17	68	Inf
GO:1901223	blue	GO:1901223	negative regulation of NIK/NF-kappaB signaling	negative regulation of NIK/NF-kappaB sig...	30	2	13	777	9.27201855624779
GO:1901224	blue	GO:1901224	positive regulation of NIK/NF-kappaB signaling	positive regulation of NIK/NF-kappaB sig...	32	3	14	38	Inf
GO:1902531	blue	GO:1902531	regulation of intracellular signal transduction	regulation of intracellular signal trans...	1247	15	552	35	4.66086629858215
GO:1902533	blue	GO:1902533	positive regulation of intracellular signal transduction	positive regulation of intracellular sig...	636	8	281	715	5.51081844055423
GO:0001974	brown	GO:0001974	blood vessel remodeling	blood vessel remodeling	33	2	15	935	8.68423189134568
GO:0002532	brown	GO:0002532	production of molecular mediator involved in inflammatory response	production of molecular mediator involve...	36	3	16	54	8.93554631962658
GO:0003008	brown	GO:0003008	system process	system process	1081	11	478	808	4.5358201078533
GO:0007006	brown	GO:0007006	mitochondrial membrane organization	mitochondrial membrane organization	60	3	27	239	7.54925195850669
GO:0007548	brown	GO:0007548	sex differentiation	sex differentiation	201	5	89	2	6.80391902477617
GO:0007586	brown	GO:0007586	digestion	digestion	64	3	28	287	7.54925195850669
GO:0010669	brown	GO:0010669	epithelial structure maintenance	epithelial structure maintenance	27	3	12	23	10.1883092881219
GO:0010911	brown	GO:0010911	regulation of isomerase activity	regulation of isomerase activity	10	2	4	85	Inf
GO:0010912	brown	GO:0010912	positive regulation of isomerase activity	positive regulation of isomerase activit...	10	2	4	85	Inf
GO:0022600	brown	GO:0022600	digestive system process	digestive system process	39	3	17	68	8.48356119588352
GO:0030540	brown	GO:0030540	female genitalia development	female genitalia development	23	3	1	14	8.39654981889389
GO:0030970	brown	GO:0030970	retrograde protein transport, ER to cytosol	retrograde protein transport, ER to cyto...	24	2	11	502	9.08969699945384
GO:0032527	brown	GO:0032527	protein exit from endoplasmic reticulum	protein exit from endoplasmic reticulum	29	2	13	727	9.08969699945384
GO:0032780	brown	GO:0032780	negative regulation of ATPase activity	negative regulation of ATPase activity	7	2	3	0.0004	9.495162107562
GO:0043462	brown	GO:0043462	regulation of ATPase activity	regulation of ATPase activity	23	2	1	461	8.10886774644211
GO:0044409	brown	GO:0044409	entry into host	entry into host	174	4	77	747	7.38494890721541
GO:0046660	brown	GO:0046660	female sex differentiation	female sex differentiation	84	4	37	53	7.29793753022578
GO:0046718	brown	GO:0046718	viral entry into host cell	viral entry into host cell	169	4	75	675	7.44746926419675
GO:0048806	brown	GO:0048806	genitalia development	genitalia development	56	3	25	196	8.04824312462568
GO:0051341	brown	GO:0051341	regulation of oxidoreductase activity	regulation of oxidoreductase activity	84	3	37	616	8.48356119588352
GO:0060068	brown	GO:0060068	vagina development	vagina development	16	2	7	223	8.39654981889389
GO:0060584	brown	GO:0060584	regulation of prostaglandin-endoperoxide synthase activity	regulation of prostaglandin-endoperoxide...	8	2	4	53	Inf
GO:0060585	brown	GO:0060585	positive regulation of prostaglandin-endoperoxide synthase activity	positive regulation of prostaglandin-end...	8	2	4	53	Inf
GO:1903513	brown	GO:1903513	endoplasmic reticulum to cytosol transport	endoplasmic reticulum to cytosol transpo...	24	2	11	502	9.08969699945384
GO:2000361	brown	GO:2000361	regulation of prostaglandin-E synthase activity	regulation of prostaglandin-E synthase a...	8	2	4	53	Inf
GO:2000363	brown	GO:2000363	positive regulation of prostaglandin-E synthase activity	positive regulation of prostaglandin-E s...	8	2	4	53	Inf
GO:0010646	cyan	GO:0010646	regulation of cell communication	regulation of cell communication	2225	20	984	149	3.86395032574064
GO:0023051	cyan	GO:0023051	regulation of signaling	regulation of signaling	2227	20	985	15	3.86215981496685
GO:0048548	cyan	GO:0048548	regulation of pinocytosis	regulation of pinocytosis	13	2	6	146	8.68423189134568
GO:0048549	cyan	GO:0048549	positive regulation of pinocytosis	positive regulation of pinocytosis	12	2	5	124	8.80201492700206
GO:0050764	cyan	GO:0050764	regulation of phagocytosis	regulation of phagocytosis	57	3	25	206	7.51416063869542
GO:0050766	cyan	GO:0050766	positive regulation of phagocytosis	positive regulation of phagocytosis	37	3	16	58	8.17340626757968
GO:0050865	cyan	GO:0050865	regulation of cell activation	regulation of cell activation	259	6	115	103	6.29648899001132
GO:0050867	cyan	GO:0050867	positive regulation of cell activation	positive regulation of cell activation	171	6	76	11	6.96943346325375
GO:0051050	cyan	GO:0051050	positive regulation of transport	positive regulation of transport	570	8	252	375	5.60334180945138
GO:0060627	cyan	GO:0060627	regulation of vesicle-mediated transport	regulation of vesicle-mediated transport	355	6	157	493	5.89102388190316
GO:0002819	green	GO:0002819	regulation of adaptive immune response	regulation of adaptive immune response	146	4	65	404	8.24239913906663
GO:0002821	green	GO:0002821	positive regulation of adaptive immune response	positive regulation of adaptive immune r...	134	4	59	297	8.39654981889389
GO:0002822	green	GO:0002822	regulation of adaptive immune response based on somatic recombination of immune receptors built from immunoglobulin superfamily domains	regulation of adaptive immune response b...	141	4	62	357	8.31650711122036
GO:0002824	green	GO:0002824	positive regulation of adaptive immune response based on somatic recombination of immune receptors built from immunoglobulin superfamily domains	positive regulation of adaptive immune r...	130	4	58	266	8.48356119588352
GO:0002828	green	GO:0002828	regulation of type 2 immune response	regulation of type 2 immune response	55	4	24	0.0001	8.17340626757968
GO:0002830	green	GO:0002830	positive regulation of type 2 immune response	positive regulation of type 2 immune res...	55	4	24	0.0001	8.17340626757968
GO:0002920	green	GO:0002920	regulation of humoral immune response	regulation of humoral immune response	24	3	11	16	8.93554631962658
GO:0031348	green	GO:0031348	negative regulation of defense response	negative regulation of defense response	122	5	54	21	7.70340263833395
GO:0031349	green	GO:0031349	positive regulation of defense response	positive regulation of defense response	143	4	63	375	7.19257701456796
GO:0032102	green	GO:0032102	negative regulation of response to external stimulus	negative regulation of response to exter...	208	5	92	232	6.55072312839556
GO:0032103	green	GO:0032103	positive regulation of response to external stimulus	positive regulation of response to exter...	239	6	106	68	6.60479034966584
GO:0045089	green	GO:0045089	positive regulation of innate immune response	positive regulation of innate immune res...	96	3	42	89	7.41572056588217
GO:0048584	green	GO:0048584	positive regulation of response to stimulus	positive regulation of response to stimu...	1269	13	561	377	4.6952478447814
GO:0050727	green	GO:0050727	regulation of inflammatory response	regulation of inflammatory response	145	5	64	46	7.21789482255225
GO:0050777	green	GO:0050777	negative regulation of immune response	negative regulation of immune response	57	3	25	206	7.93701748951545
GO:0050920	green	GO:0050920	regulation of chemotaxis	regulation of chemotaxis	161	5	71	75	6.57739137547772
GO:1904415	green	GO:1904415	regulation of xenophagy	regulation of xenophagy	15	2	7	196	Inf
GO:1904417	green	GO:1904417	positive regulation of xenophagy	positive regulation of xenophagy	15	2	7	196	Inf
GO:0006925	greenyellow	GO:0006925	inflammatory cell apoptotic process	inflammatory cell apoptotic process	13	2	6	146	10.8814564686819
GO:0033028	greenyellow	GO:0033028	myeloid cell apoptotic process	myeloid cell apoptotic process	22	2	1	422	10.8814564686819
GO:0033032	greenyellow	GO:0033032	regulation of myeloid cell apoptotic process	regulation of myeloid cell apoptotic pro...	19	2	8	315	Inf
GO:0033033	greenyellow	GO:0033033	negative regulation of myeloid cell apoptotic process	negative regulation of myeloid cell apop...	11	2	5	104	Inf
GO:0071887	greenyellow	GO:0071887	leukocyte apoptotic process	leukocyte apoptotic process	68	4	3	24	7.62335993066041
GO:0071888	greenyellow	GO:0071888	macrophage apoptotic process	macrophage apoptotic process	12	2	5	124	10.8814564686819
GO:0097048	greenyellow	GO:0097048	dendritic cell apoptotic process	dendritic cell apoptotic process	12	2	5	124	8.80201492700206
GO:2000106	greenyellow	GO:2000106	regulation of leukocyte apoptotic process	regulation of leukocyte apoptotic proces...	63	4	28	17	7.74596225275274
GO:2000109	greenyellow	GO:2000109	regulation of macrophage apoptotic process	regulation of macrophage apoptotic proce...	11	2	5	104	Inf
GO:2000110	greenyellow	GO:2000110	negative regulation of macrophage apoptotic process	negative regulation of macrophage apopto...	8	2	4	53	Inf
GO:2000668	greenyellow	GO:2000668	regulation of dendritic cell apoptotic process	regulation of dendritic cell apoptotic p...	12	2	5	124	8.80201492700206
GO:2000669	greenyellow	GO:2000669	negative regulation of dendritic cell apoptotic process	negative regulation of dendritic cell ap...	10	2	4	85	8.80201492700206
GO:0009595	lightcyan	GO:0009595	detection of biotic stimulus	detection of biotic stimulus	51	3	23	15	10.1883092881219
GO:0009617	lightcyan	GO:0009617	response to bacterium	response to bacterium	587	8	26	447	5.33627902420233
GO:0016045	lightcyan	GO:0016045	detection of bacterium	detection of bacterium	31	3	14	34	10.8814564686819
GO:0019730	lightcyan	GO:0019730	antimicrobial humoral response	antimicrobial humoral response	74	3	33	433	9.78284418001378
GO:0019731	lightcyan	GO:0019731	antibacterial humoral response	antibacterial humoral response	68	3	3	341	Inf
GO:0050830	lightcyan	GO:0050830	defense response to Gram-positive bacterium	defense response to Gram-positive bacter...	59	3	26	228	8.57887137568785
GO:0098543	lightcyan	GO:0098543	detection of other organism	detection of other organism	31	3	14	34	10.8814564686819
GO:0098581	lightcyan	GO:0098581	detection of external biotic stimulus	detection of external biotic stimulus	35	3	15	49	10.1883092881219
GO:0002381	magenta	GO:0002381	immunoglobulin production involved in immunoglobulin-mediated immune response	immunoglobulin production involved in im...	28	3	12	25	10.1883092881219
GO:0002437	magenta	GO:0002437	inflammatory response to antigenic stimulus	inflammatory response to antigenic stimu...	23	3	1	14	9.27201855624779
GO:0002449	magenta	GO:0002449	lymphocyte mediated immunity	lymphocyte mediated immunity	157	4	69	522	7.70340263833395
GO:0002455	magenta	GO:0002455	humoral immune response mediated by circulating immunoglobulin	humoral immune response mediated by circ...	21	3	9	11	9.495162107562
GO:0002456	magenta	GO:0002456	T cell mediated immunity	T cell mediated immunity	116	4	51	176	8.10886774644211
GO:0002460	magenta	GO:0002460	adaptive immune response based on somatic recombination of immune receptors built from immunoglobulin superfamily domains	adaptive immune response based on somati...	169	4	75	675	7.74596225275274
GO:0002709	magenta	GO:0002709	regulation of T cell mediated immunity	regulation of T cell mediated immunity	108	4	48	135	8.68423189134568
GO:0002712	magenta	GO:0002712	regulation of B cell mediated immunity	regulation of B cell mediated immunity	21	3	9	11	9.495162107562
GO:0002889	magenta	GO:0002889	regulation of immunoglobulin mediated immune response	regulation of immunoglobulin mediated im...	21	3	9	11	9.495162107562
GO:0016064	magenta	GO:0016064	immunoglobulin mediated immune response	immunoglobulin mediated immune response	37	3	16	58	9.08969699945384
GO:0019724	magenta	GO:0019724	B cell mediated immunity	B cell mediated immunity	37	3	16	58	9.08969699945384
GO:0042092	magenta	GO:0042092	type 2 immune response	type 2 immune response	57	4	25	12	8.17340626757968
GO:0006351	midnightblue	GO:0006351	transcription, DNA-templated	transcription, DNA-templated	2267	18	1003	97	3.38203317808967
GO:0006355	midnightblue	GO:0006355	regulation of transcription, DNA-templated	regulation of transcription, DNA-templat...	2160	18	956	595	3.86305466961269
GO:0006357	midnightblue	GO:0006357	regulation of transcription by RNA polymerase II	regulation of transcription by RNA polym...	853	12	377	37	5.25743896249456
GO:0006366	midnightblue	GO:0006366	transcription by RNA polymerase II	transcription by RNA polymerase II	955	12	423	1	4.92821313439411
GO:0032088	midnightblue	GO:0032088	negative regulation of NF-kappaB transcription factor activity	negative regulation of NF-kappaB transcr...	256	6	113	97	5.99110734046014
GO:0043433	midnightblue	GO:0043433	negative regulation of DNA-binding transcription factor activity	negative regulation of DNA-binding trans...	308	6	136	246	5.92562941108063
GO:0045944	midnightblue	GO:0045944	positive regulation of transcription by RNA polymerase II	positive regulation of transcription by ...	549	8	243	299	5.90472272626132
GO:1903506	midnightblue	GO:1903506	regulation of nucleic acid-templated transcription	regulation of nucleic acid-templated tra...	2175	18	962	639	3.85680743822826
GO:2001141	midnightblue	GO:2001141	regulation of RNA biosynthetic process	regulation of RNA biosynthetic process	2181	18	965	657	3.85502965998226
GO:0002468	pink	GO:0002468	dendritic cell antigen processing and presentation	dendritic cell antigen processing and pr...	24	2	11	502	Inf
GO:0002577	pink	GO:0002577	regulation of antigen processing and presentation	regulation of antigen processing and pre...	33	2	15	935	10.1883092881219
GO:0002579	pink	GO:0002579	positive regulation of antigen processing and presentation	positive regulation of antigen processin...	30	2	13	777	10.1883092881219
GO:0002604	pink	GO:0002604	regulation of dendritic cell antigen processing and presentation	regulation of dendritic cell antigen pro...	24	2	11	502	Inf
GO:0002606	pink	GO:0002606	positive regulation of dendritic cell antigen processing and presentation	positive regulation of dendritic cell an...	22	2	1	422	Inf
GO:0002683	pink	GO:0002683	negative regulation of immune system process	negative regulation of immune system pro...	141	5	62	41	6.94963083595757
GO:0002684	pink	GO:0002684	positive regulation of immune system process	positive regulation of immune system pro...	452	7	2	391	5.69967291838981
GO:0002697	pink	GO:0002697	regulation of immune effector process	regulation of immune effector process	187	4	83	956	7.32610840719248
GO:0002698	pink	GO:0002698	negative regulation of immune effector process	negative regulation of immune effector p...	32	3	14	38	9.27201855624779
GO:0002699	pink	GO:0002699	positive regulation of immune effector process	positive regulation of immune effector p...	165	4	73	621	7.70340263833395
GO:0002703	pink	GO:0002703	regulation of leukocyte mediated immunity	regulation of leukocyte mediated immunit...	148	4	65	424	7.79041401532358
GO:0002705	pink	GO:0002705	positive regulation of leukocyte mediated immunity	positive regulation of leukocyte mediate...	115	4	51	17	8.48356119588352
GO:0002706	pink	GO:0002706	regulation of lymphocyte mediated immunity	regulation of lymphocyte mediated immuni...	123	4	54	218	8.31650711122036
GO:0002708	pink	GO:0002708	positive regulation of lymphocyte mediated immunity	positive regulation of lymphocyte mediat...	115	4	51	17	8.48356119588352
GO:0001816	purple	GO:0001816	cytokine production	cytokine production	455	9	201	18	4.85559049485658
GO:0002367	purple	GO:0002367	cytokine production involved in immune response	cytokine production involved in immune r...	106	4	47	126	8.57887137568785
GO:0002377	purple	GO:0002377	immunoglobulin production	immunoglobulin production	39	3	17	68	9.08969699945384
GO:0002440	purple	GO:0002440	production of molecular mediator of immune response	production of molecular mediator of immu...	135	4	6	305	8.10886774644211
GO:0002534	purple	GO:0002534	cytokine production involved in inflammatory response	cytokine production involved in inflamma...	22	3	1	12	9.78284418001378
GO:0032602	purple	GO:0032602	chemokine production	chemokine production	32	3	14	38	Inf
GO:0032611	purple	GO:0032611	interleukin-1 beta production	interleukin-1 beta production	121	5	54	0.0002	7.16788440197759
GO:0032612	purple	GO:0032612	interleukin-1 production	interleukin-1 production	121	5	54	0.0002	7.16788440197759
GO:0032613	purple	GO:0032613	interleukin-10 production	interleukin-10 production	18	2	8	283	Inf
GO:0032623	purple	GO:0032623	interleukin-2 production	interleukin-2 production	55	3	24	186	10.8814564686819
GO:0032637	purple	GO:0032637	interleukin-8 production	interleukin-8 production	24	3	11	16	10.1883092881219
GO:0071605	purple	GO:0071605	monocyte chemotactic protein-1 production	monocyte chemotactic protein-1 productio...	11	2	5	104	Inf
GO:0002685	red	GO:0002685	regulation of leukocyte migration	regulation of leukocyte migration	82	4	36	48	7.58561960267757
GO:0016477	red	GO:0016477	cell migration	cell migration	1065	12	471	251	4.77443358093964
GO:0030334	red	GO:0030334	regulation of cell migration	regulation of cell migration	435	7	192	317	5.87082117458564
GO:0030593	red	GO:0030593	neutrophil chemotaxis	neutrophil chemotaxis	49	3	22	133	8.10886774644211
GO:0030595	red	GO:0030595	leukocyte chemotaxis	leukocyte chemotaxis	78	4	35	0.0004	7.16788440197759
GO:0048870	red	GO:0048870	cell motility	cell motility	1180	12	522	571	4.62955258551601
GO:0050900	red	GO:0050900	leukocyte migration	leukocyte migration	200	6	88	26	6.30674549017851
GO:0051270	red	GO:0051270	regulation of cellular component movement	regulation of cellular component movemen...	498	7	22	658	5.79386013344951
GO:0051674	red	GO:0051674	localization of cell	localization of cell	1181	12	523	575	4.62762765710642
GO:0060326	red	GO:0060326	cell chemotaxis	cell chemotaxis	133	5	59	31	6.7543220836368
GO:0071674	red	GO:0071674	mononuclear cell migration	mononuclear cell migration	93	3	41	816	7.62335993066041
GO:0090022	red	GO:0090022	regulation of neutrophil chemotaxis	regulation of neutrophil chemotaxis	34	3	15	45	9.08969699945384
GO:0097529	red	GO:0097529	myeloid leukocyte migration	myeloid leukocyte migration	77	4	34	38	7.35509594406573
GO:0097530	red	GO:0097530	granulocyte migration	granulocyte migration	60	4	27	14	7.54925195850669
GO:1902622	red	GO:1902622	regulation of neutrophil migration	regulation of neutrophil migration	36	3	16	54	9.08969699945384
GO:1990266	red	GO:1990266	neutrophil migration	neutrophil migration	53	3	23	167	7.79041401532358
GO:2000145	red	GO:2000145	regulation of cell motility	regulation of cell motility	453	7	2	396	5.85101854728946
GO:0001775	salmon	GO:0001775	cell activation	cell activation	619	9	274	167	5.06732593685683
GO:0002694	salmon	GO:0002694	regulation of leukocyte activation	regulation of leukocyte activation	235	6	104	62	6.4626158608853
GO:0032814	salmon	GO:0032814	regulation of natural killer cell activation	regulation of natural killer cell activa...	19	2	8	315	8.68423189134568
GO:0032816	salmon	GO:0032816	positive regulation of natural killer cell activation	positive regulation of natural killer ce...	18	2	8	283	8.68423189134568
GO:0042113	salmon	GO:0042113	B cell activation	B cell activation	110	4	49	145	7.62335993066041
GO:0045321	salmon	GO:0045321	leukocyte activation	leukocyte activation	462	9	204	21	5.26832836229382
GO:0046649	salmon	GO:0046649	lymphocyte activation	lymphocyte activation	427	9	189	11	5.39665953519124
GO:0050864	salmon	GO:0050864	regulation of B cell activation	regulation of B cell activation	47	3	21	118	8.31650711122036
GO:0050871	salmon	GO:0050871	positive regulation of B cell activation	positive regulation of B cell activation	29	3	13	28	8.68423189134568
GO:0051249	salmon	GO:0051249	regulation of lymphocyte activation	regulation of lymphocyte activation	206	6	91	31	6.63296122663253
GO:0001779	tan	GO:0001779	natural killer cell differentiation	natural killer cell differentiation	30	2	13	777	7.83693403095847
GO:0002521	tan	GO:0002521	leukocyte differentiation	leukocyte differentiation	294	5	13	987	5.99110734046014
GO:0032823	tan	GO:0032823	regulation of natural killer cell differentiation	regulation of natural killer cell differ...	13	2	6	146	8.80201492700206
GO:0032825	tan	GO:0032825	positive regulation of natural killer cell differentiation	positive regulation of natural killer ce...	13	2	6	146	8.80201492700206
GO:0045619	tan	GO:0045619	regulation of lymphocyte differentiation	regulation of lymphocyte differentiation	111	4	49	15	7.44746926419675
GO:0045621	tan	GO:0045621	positive regulation of lymphocyte differentiation	positive regulation of lymphocyte differ...	80	4	35	44	7.58561960267757
GO:0097028	tan	GO:0097028	dendritic cell differentiation	dendritic cell differentiation	25	2	11	544	8.48356119588352
GO:1902105	tan	GO:1902105	regulation of leukocyte differentiation	regulation of leukocyte differentiation	147	4	65	414	7.24387030895551
GO:1902107	tan	GO:1902107	positive regulation of leukocyte differentiation	positive regulation of leukocyte differe...	101	4	45	105	7.44746926419675
GO:1903706	tan	GO:1903706	regulation of hemopoiesis	regulation of hemopoiesis	183	4	81	888	6.93021275010047
GO:1903708	tan	GO:1903708	positive regulation of hemopoiesis	positive regulation of hemopoiesis	101	4	45	105	7.44746926419675
GO:0006464	turquoise	GO:0006464	cellular protein modification process	cellular protein modification process	4457	30	1972	82	2.61426428274975
GO:0006629	turquoise	GO:0006629	lipid metabolic process	lipid metabolic process	1226	12	542	767	3.5432183186163
GO:0006793	turquoise	GO:0006793	phosphorus metabolic process	phosphorus metabolic process	3342	29	1479	16	2.497337631491
GO:0006796	turquoise	GO:0006796	phosphate-containing compound metabolic process	phosphate-containing compound metabolic ...	3296	29	1458	13	2.50697957946725
GO:0008152	turquoise	GO:0008152	metabolic process	metabolic process	15131	77	6694	769	0.869832257541188
GO:0016051	turquoise	GO:0016051	carbohydrate biosynthetic process	carbohydrate biosynthetic process	238	5	105	412	5.90472272626132
GO:0016070	turquoise	GO:0016070	RNA metabolic process	RNA metabolic process	3548	25	157	982	2.77524356606193
GO:0016310	turquoise	GO:0016310	phosphorylation	phosphorylation	2322	19	1027	568	2.92989713752664
GO:0018023	turquoise	GO:0018023	peptidyl-lysine trimethylation	peptidyl-lysine trimethylation	26	2	12	587	9.495162107562
GO:0018108	turquoise	GO:0018108	peptidyl-tyrosine phosphorylation	peptidyl-tyrosine phosphorylation	465	7	206	456	5.14166355650266
GO:0018212	turquoise	GO:0018212	peptidyl-tyrosine modification	peptidyl-tyrosine modification	467	7	207	467	5.13525327814174
GO:0019320	turquoise	GO:0019320	hexose catabolic process	hexose catabolic process	26	2	12	587	7.93701748951545
GO:0019852	turquoise	GO:0019852	L-ascorbic acid metabolic process	L-ascorbic acid metabolic process	19	2	8	315	10.8814564686819
GO:0019853	turquoise	GO:0019853	L-ascorbic acid biosynthetic process	L-ascorbic acid biosynthetic process	17	2	8	252	10.8814564686819
GO:0031396	turquoise	GO:0031396	regulation of protein ubiquitination	regulation of protein ubiquitination	278	6	123	147	5.95420278352469
GO:0031953	turquoise	GO:0031953	negative regulation of protein autophosphorylation	negative regulation of protein autophosp...	28	2	12	679	10.8814564686819
GO:0032259	turquoise	GO:0032259	methylation	methylation	346	6	153	436	5.29420781028164
GO:0036211	turquoise	GO:0036211	protein modification process	protein modification process	4457	30	1972	82	2.61426428274975
GO:0043412	turquoise	GO:0043412	macromolecule modification	macromolecule modification	4606	33	2038	178	2.58316583432261
GO:0044237	turquoise	GO:0044237	cellular metabolic process	cellular metabolic process	12858	70	5689	217	1.14001736810016
GO:0044238	turquoise	GO:0044238	primary metabolic process	primary metabolic process	12537	69	5547	177	1.17892298508772
GO:0046364	turquoise	GO:0046364	monosaccharide biosynthetic process	monosaccharide biosynthetic process	95	3	42	865	6.94963083595757
GO:0046365	turquoise	GO:0046365	monosaccharide catabolic process	monosaccharide catabolic process	34	2	15	991	7.66258064381369
GO:0046483	turquoise	GO:0046483	heterocycle metabolic process	heterocycle metabolic process	6119	38	2707	952	2.04857700840428
GO:0050730	turquoise	GO:0050730	regulation of peptidyl-tyrosine phosphorylation	regulation of peptidyl-tyrosine phosphor...	100	3	44	994	6.87412328344942
GO:0050731	turquoise	GO:0050731	positive regulation of peptidyl-tyrosine phosphorylation	positive regulation of peptidyl-tyrosine...	92	3	41	792	7.38494890721541
GO:0051767	turquoise	GO:0051767	nitric-oxide synthase biosynthetic process	nitric-oxide synthase biosynthetic proce...	16	2	7	223	9.78284418001378
GO:0051769	turquoise	GO:0051769	regulation of nitric-oxide synthase biosynthetic process	regulation of nitric-oxide synthase bios...	16	2	7	223	9.78284418001378
GO:0051770	turquoise	GO:0051770	positive regulation of nitric-oxide synthase biosynthetic process	positive regulation of nitric-oxide synt...	14	2	6	17	9.78284418001378
GO:0071704	turquoise	GO:0071704	organic substance metabolic process	organic substance metabolic process	13134	72	5811	105	1.08133142914092
GO:0072521	turquoise	GO:0072521	purine-containing compound metabolic process	purine-containing compound metabolic pro...	510	7	226	746	5.03501769362417
GO:0080182	turquoise	GO:0080182	histone H3-K4 trimethylation	histone H3-K4 trimethylation	17	2	8	252	10.8814564686819
GO:1901334	turquoise	GO:1901334	lactone metabolic process	lactone metabolic process	19	2	8	315	10.8814564686819
GO:1901336	turquoise	GO:1901336	lactone biosynthetic process	lactone biosynthetic process	17	2	8	252	10.8814564686819
GO:1901360	turquoise	GO:1901360	organic cyclic compound metabolic process	organic cyclic compound metabolic proces...	6419	40	284	684	2.012620975855
GO:1903320	turquoise	GO:1903320	regulation of protein modification by small protein conjugation or removal	regulation of protein modification by sm...	295	6	131	199	5.90472272626132
GO:0001817	yellow	GO:0001817	regulation of cytokine production	regulation of cytokine production	420	9	186	0.0001	4.92561909921706
GO:0001819	yellow	GO:0001819	positive regulation of cytokine production	positive regulation of cytokine producti...	209	5	92	237	7.38494890721541
GO:0002700	yellow	GO:0002700	regulation of production of molecular mediator of immune response	regulation of production of molecular me...	112	4	5	155	8.57887137568785
GO:0002702	yellow	GO:0002702	positive regulation of production of molecular mediator of immune response	positive regulation of production of mol...	101	4	45	105	9.08969699945384
GO:0009892	yellow	GO:0009892	negative regulation of metabolic process	negative regulation of metabolic process	1821	16	806	588	3.74179613271697
GO:0010605	yellow	GO:0010605	negative regulation of macromolecule metabolic process	negative regulation of macromolecule met...	1694	15	749	718	3.81498949854494
GO:0010629	yellow	GO:0010629	negative regulation of gene expression	negative regulation of gene expression	802	11	355	81	4.24288867951537
GO:0032642	yellow	GO:0032642	regulation of chemokine production	regulation of chemokine production	25	2	11	544	Inf
GO:0032653	yellow	GO:0032653	regulation of interleukin-10 production	regulation of interleukin-10 production	17	2	8	252	Inf
GO:0032663	yellow	GO:0032663	regulation of interleukin-2 production	regulation of interleukin-2 production	54	3	24	176	Inf
GO:0032677	yellow	GO:0032677	regulation of interleukin-8 production	regulation of interleukin-8 production	24	3	11	16	10.1883092881219
GO:0032691	yellow	GO:0032691	negative regulation of interleukin-1 beta production	negative regulation of interleukin-1 bet...	50	3	22	141	7.21789482255225
GO:0032692	yellow	GO:0032692	negative regulation of interleukin-1 production	negative regulation of interleukin-1 pro...	50	3	22	141	7.21789482255225
GO:0032715	yellow	GO:0032715	negative regulation of interleukin-6 production	negative regulation of interleukin-6 pro...	118	5	52	18	6.26633595184063
GO:0032722	yellow	GO:0032722	positive regulation of chemokine production	positive regulation of chemokine product...	17	2	8	252	Inf
GO:0032731	yellow	GO:0032731	positive regulation of interleukin-1 beta production	positive regulation of interleukin-1 bet...	37	3	16	58	Inf
GO:0032732	yellow	GO:0032732	positive regulation of interleukin-1 production	positive regulation of interleukin-1 pro...	37	3	16	58	Inf
GO:0032733	yellow	GO:0032733	positive regulation of interleukin-10 production	positive regulation of interleukin-10 pr...	12	2	5	124	Inf
GO:0032755	yellow	GO:0032755	positive regulation of interleukin-6 production	positive regulation of interleukin-6 pro...	52	3	23	158	Inf
GO:0032757	yellow	GO:0032757	positive regulation of interleukin-8 production	positive regulation of interleukin-8 pro...	22	3	1	12	10.8814564686819
GO:0032760	yellow	GO:0032760	positive regulation of tumor necrosis factor production	positive regulation of tumor necrosis fa...	38	3	17	63	10.8814564686819
GO:0051241	yellow	GO:0051241	negative regulation of multicellular organismal process	negative regulation of multicellular org...	598	9	265	131	4.75240625862135
GO:0071637	yellow	GO:0071637	regulation of monocyte chemotactic protein-1 production	regulation of monocyte chemotactic prote...	11	2	5	104	Inf
GO:0071639	yellow	GO:0071639	positive regulation of monocyte chemotactic protein-1 production	positive regulation of monocyte chemotac...	7	2	3	0.0004	Inf
GO:1900015	yellow	GO:1900015	regulation of cytokine production involved in inflammatory response	regulation of cytokine production involv...	21	3	9	11	9.78284418001378
GO:1903557	yellow	GO:1903557	positive regulation of tumor necrosis factor superfamily cytokine production	positive regulation of tumor necrosis fa...	40	3	18	73	10.8814564686819
